# Evaluation of affinity-purification coupled to mass spectrometry approaches for capture of short linear motif-based interactions

**DOI:** 10.1101/2022.10.19.512833

**Authors:** Eszter Kassa, Sara Jamshidi, Filip Mihalič, Leandro Simonetti, Johanna Kliche, Per Jemth, Sara Bergström Lind, Ylva Ivarsson

## Abstract

Low affinity and transient protein-protein interactions, such as short linear motif (SLiM)-based interactions, require dedicated experimental tools for discovery and validation. Here, we evaluated and compared biotinylated peptide pulldown and protein interaction screen on peptide matrix (PRISMA) coupled to mass-spectrometry (MS) using a set of peptides containing interaction motifs. Eight different peptide sequences that engage in interactions with three distinct protein domains (KEAP1 Kelch, MDM2 SWIB, and TSG101 UEV) with a wide range of affinities were tested. We found that peptide pulldown can be an effective approach for SLiM validation, however, parameters such as protein abundance and competitive interactions can prevent the capture of known interactors. The use of tandem peptide repeats improved the capture and preservation of some interactions. When testing PRISMA, it failed to provide comparable results for a model peptide that successfully pulled down a known interactor using biotinylated peptide pulldown. Overall, in our hands, we find that albeit more laborious, biotin-peptide pulldown was more successful in terms of validation of known interactions. Our results highlight that the tested affinity-capture MS-based methods for validation of SLiM-based interactions from cell lysates are suboptimal, and we identified parameters for consideration for method development.
