## Supplemental table 1 for "Evaluation of affinity-purification coupled to mass spectrometry approaches for capture of short linear motif-based interactions"

### Sheet: Sheet1
Table S1: Sequences of peptides used for peptide pulldowns.
Peptide	N-terminal	Sequence	C-terminal	AA	Supplier
NFE2L1228-243
single	Biotin	TGSLLVDGETGESFPAQVP	amide	19	GeneCust
single control	Biotin	TGSLLVDGEAAASFPAQVP	amide	19	GeneCust
double	Biotin	TGSLLVDGETGESFPAQVPTGSLLVDGETGESFPAQVP	amide	38	GeneCust
double control	Biotin	TGSLLVDGEAAASFPAQVPTGSLLVDGEAAASFPAQVP	amide	38	GeneCust
PLEC4459-4474
single	Biotin	TGSIDPSTGERFPVTDAVN	amide	19	GeneCust
single control	Biotin	TGSIDPSAGARFPVTDAVN	amide	19	GeneCust
double	Biotin	TGSIDPSTGERFPVTDAVNTGSIDPSTGERFPVTDAVN	amide	38	GeneCust
double control	Biotin	TGSIDPSAGARFPVTDAVNTGSIDPSAGARFPVTDAVN	amide	38	GeneCust
PAK188-103
single	Biotin	TGSGFDAVTGEFTGMPEQW	amide	19	GeneCust
single control	Biotin	TGSGFDAVAAAFTGMPEQW	amide	19	GeneCust
double	Biotin	TGSGFDAVTGEFTGMPEQWTGSGFDAVTGEFTGMPEQW	amide	38	GeneCust
RNF11569-84
single	Biotin	TGSTHFAELWGHLDHTMFF	amide	19	GeneCust
single control	Biotin	TGSTHAAELAGHLDHTMFF	amide	19	GeneCust
double	Biotin	TGSTHFAELWGHLDHTMFFTGSTHFAELWGHLDHTMFF	amide	38	GeneCust
double control	Biotin	TGSTHAAELAGHLDHTMFFTGSTHAAELAGHLDHTMFF	amide	38	GeneCust
TP5316-31
single	Biotin	TGSQETFSDLWKLLPENNV	amide	19	GeneCust
single control	Biotin	TGSQETASDGAKLAPENNV	amide	19	GeneCust
double	Biotin	TGSQETFSDLWKLLPENNVTGSQETFSDLWKLLPENNV	amide	38	GeneCust
double control	Biotin	TGSQETASDGAKLAPENNVTGSQETASDGAKLAPENNV	amide	38	GeneCust
NUMB616-631
single	Biotin	TGSFEAQWAALENKSKQRT	amide	19	GeneCust
single control	Biotin	TGSAEAQAAALENKSKQRT	amide	19	GeneCust
double	Biotin	TGSFEAQWAALENKSKQRTTGSFEAQWAALENKSKQRT	amide	38	GeneCust
double control	Biotin	TGSAEAQAAALENKSKQRTTGSAEAQAAALENKSKQRT	amide	38	GeneCust
GAG(2)450-465
single	Biotin	TGSAPQGLIPTAPPADPAA	amide	19	GeneCust
single control	Biotin	TGSAPQGLIAAGAPADPAA	amide	19	GeneCust
double	Biotin	TGSAPQGLIPTAPPADPAATGSAPQGLIPTAPPADPAA	amide	38	GeneCust
double control	Biotin	TGSAPQGLIAAGAPADPAATGSAPQGLIAAGAPADPAA	amide	38	GeneCust
GAG449-464
single	Biotin	TGSLQSRPEPTAPPEESFR	amide	19	GeneCust
single control	Biotin	TGSLQSRPEAAGAPEESFR	amide	19	GeneCust
double	Biotin	TGSLQSRPEPTAPPEESFRTGSLQSRPEPTAPPEESFR	amide	38	GeneCust
double control	Biotin	TGSLQSRPEAAGAPEESFRTGSLQSRPEAAGAPEESFR	amide	38	GeneCust
