## Supplemental table 2 for "Evaluation of affinity-purification coupled to mass spectrometry approaches for capture of short linear motif-based interactions"

### Sheet: Sheet1
Table S2: Peptide pulldown results with RNF11569-84 and NUMB616-631 peptides
Pulldown bait	Number of significantly enriched proteins	Number of SAINT-significant proteins	Known binders of RNF115 or NUMB amongst the significantly enriched proteins	Known binders of RNF115 or NUMB amongst the SAINT-significant proteins
RNF11569-84, single	683	114	3 (CST3, TNIP1, ATN1)	0
RNF11569-84, double	355	103	4 (ELAVL1, ATN1, CST3, RAB7A)	1 (ATN1)
NUMB616-631, single	42	1	2 (WDR5, AP2B1)	0
NUMB616-631, double	263	2	5 (AP2A1, MARCKS, AP2B1, RPL3, HSPA8)	0
