## Supplemental table 3 for "Evaluation of affinity-purification coupled to mass spectrometry approaches for capture of short linear motif-based interactions"

### Sheet: Sheet1
Table S2: Exact sequences of peptides used for PRISMA, supplier
Peptide	N-terminal	Sequence	C-terminal	AA	Supplier
PLEC4459-4474
single	Acetyl	GSIDPSTGERFPVTDAVNGS	membrane	20	JPT
single control	Acetyl	GSIDPSAGARFPVTDAVNGS	membrane	20	JPT
double	Acetyl	GSDPSTGERGSDPSTGERGS	membrane	20	JPT
double control	Acetyl	GSDPSAGARGSDPSAGARGS	membrane	20	JPT
GLUT1478-491
single	Acetyl	GSTPEELFHPLGADSQGS	membrane	18	JPT
single control	Acetyl	GSTPEELFHLLGADSQGS	membrane	18	JPT
SOS11146-1159
single	Acetyl	GSEVPVPPPVPPRRRPGS	membrane	18	JPT
single control	Acetyl	GSEVPVPAPVAPARRPGS	membrane	18	JPT
