## Supplemental table 7 for "Evaluation of affinity-purification coupled to mass spectrometry approaches for capture of short linear motif-based interactions"

### Sheet: Legend
Table S7 Comparison of statistically enriched proteins using SOS1 or GLUT1 using PRISMA by this study vs Ramberger et al.
Sheet1	SOS1_mut_enriched	Overlap and unique significantly enriched proteins using SOS1_mut (SOS1C) with PRISMA pulldown
	SOS1_wt_enriched	Overlap and unique significantly enriched proteins using SOS1_wt(SOS1) with PRISMA pulldown
	GLUT1_mut_enriched	Overlap and unique significantly enriched proteins using GLUT1_mut(GLUT1C) with PRISMA pulldown

### Sheet: SOS1_mut_enriched
Names	total	elements
Overlap	1	ARF1
Only in Ramberger et al.	20	FUS
		DYNC1H1
		TAGLN2
		CANX
		NA
		CNOT1
		ABCC1
		MDN1
		VPS53
		GDI2
		ARMC6
		PDS5A
		ILVBL
		DDX23
		CLTB
		TSC2
		PGRMC1
		PSME3
		STIP1
		PON2
Only in the current PRISMA	13	HSPD1
		HSP90AB1
		EEF1A1
		ATP5A1
		FKBP1A
		PPIA
		SCP2
		HSPA8
		PSMD2
		SRI
		SLC25A5
		PRDX1
		HSD17B4

### Sheet: SOS1_wt_enriched
Names	total	elements
Overlap	42	YBX1
		RPS3A
		RPL12
		RPS2
		RPL10A
		RPS18
		RPLP1
		PACSIN3
		RPL7
		PACSIN2
		C1QBP
		RPLP0
		RPL6
		RPS4X
		RPL13A
		RPL36
		RPL3
		RPS5
		RPL7A
		RPS7
		RPLP2
		HNRNPU
		RPL27
		RPL18
		RPL14
		CD2AP
		RPL21
		RPS23
		RPL27A
		RPL11
		RPSA
		RPL8
		RPL5
		RPS8
		RPL4
		RPL23A
		RPS21
		RPL13
		HIST1H2AJ
		RPL15
		MYO1E
		GRB2
Only in Ramberger et al.	69	RPL10
		NSUN2
		RPS17
		ASPH
		ZC3HAV1
		PRPF19
		RPS28
		GNL3
		MRPS9
		SORBS3
		ERAL1
		RPL17
		RPL26
		EIF6
		BRIX1
		GIT1
		PPP1R13L
		RPS12
		RPL28
		HIST1H1B
		RPL35A
		TUBGCP3
		RPL18A
		IGF2BP3
		EPS15L1
		RRP1B
		RSL1D1
		NOP2
		HIST1H1C
		RPS27L
		ATP5J
		GNB2L1
		HIST1H4A
		RPL30
		CAPZA1
		C7orf50
		DHX30
		TBL2
		PLEC
		MTDH
		RPL32
		ARHGEF7
		EBNA1BP2
		RPL29
		DNAJA3
		PTRH2
		RPS20
		HIST2H3A
		NPEPPS
		RPS10
		SQSTM1
		DDX31
		H1FX
		HP1BP3
		RPL36AL
		RPL9
		CAPZB
		RCN2
		DDX21
		GPC1
		HNRNPF
		IGF2BP1
		HNRNPC
		BIN1
		SNX9
		MYO1C
		DHX9
		RPL31
		RPS15
Only in the current PRISMA	42	TPM3
		ACTB
		CALM3
		IQGAP1
		TUBB
		COPA
		RPL34
		SSB
		GAPDH
		PTRF
		UBA52
		TUFM
		RPS3
		ANP32E
		HSPA1B
		CRKL
		RPS24
		SET
		RPL24
		RPS6
		RPS16
		RPL26L1
		LDHA
		RPS9
		NCL
		CAND1
		LASP1
		PABPC1
		CTTN
		RPS26
		RPS19
		RPS13
		TUBB4B
		HADHA
		GSTP1
		EEF1G
		ST13
		TUBA1B
		OSTF1
		RPS15A
		EIF4A1
		HSP90AA1

### Sheet: GLUT1_mut_enriched
Names	total	elements
Overlap	3	DECR1
		CLTC
		AURKA
Only in Ramberger et al.	6	POLRMT
		ACOT9
		SEC16A
		AP3D1
		AP3S1
		CDC42
Only in the current PRISMA	163	TPM3
		PIGU
		RMDN1
		GPAA1
		CALM3
		ANXA2
		PKP3
		CDK1
		RPL23
		GOT2
		ENO1
		STT3A
		NDUFA8
		CPT1A
		RPS2
		CFL1
		PPIB
		MYO1B
		PRKCSH
		ATP5F1
		SLC25A10
		COPA
		MRPL14
		SLC25A22
		PDCD6
		COX5A
		SLC25A3
		VDAC1
		PPIA
		LMNA
		SCP2
		RPL34
		ALDH1A3
		HEBP1
		FTH1
		HSDL2
		ANXA1
		PSMD3
		EIF2S3
		CLTB
		RPL19
		COPB1
		SLC25A13
		HSD17B4
		TROVE2
		PHB2
		DHCR7
		PTRF
		SLC25A11
		HNRNPD
		ASS1
		PCBP1
		NDUFA6
		SLC27A4
		RAB14
		FAR1
		PPA1
		TUFM
		ATP5J
		SSBP1
		RPS4X
		GCN1L1
		DHRS7B
		RPL36
		MARCKS
		SERPINH1
		RER1
		PSMA7
		MPC2
		PKM
		RPL7A
		RUVBL2
		CACYBP
		LPCAT2
		TXNDC17
		IVL
		UBA1
		RPLP2
		PRDX1
		ATP5L
		PRDX6
		PCNA
		SLC25A6
		RPL38
		TMEM33
		DYNLRB1
		CCT3
		PIGS
		ATP5H
		HSPE1
		PEX16
		FLNA
		ATP5O
		HSP90B1
		NCL
		CAND1
		DCAKD
		CMC1
		NASP
		ACSL3
		AGPAT5
		UPP1
		MAPK1
		TECR
		IMPDH2
		TMX2
		MYBBP1A
		RPS10
		DPM1
		CCT6A
		HACD3
		CLTA
		RUVBL1
		NDUFB4
		IMMT
		HSD17B12
		LYPLA1
		RPL27A
		S100A11
		LRRC59
		HADHA
		RPL9
		AGK
		NDUFA4
		SEC61A1
		SLC25A12
		TALDO1
		COPE
		AHCY
		BLVRB
		PEX11B
		FKBP4
		EEF1G
		RAD23B
		SLFN5
		RPS8
		HSPA9
		SLIRP
		EEF1D
		RAB6A
		EIF4A1
		ATP5C1
		GSTK1
		BAG3
		OXA1L
		HSP90AA1
		FLNB
		COX5B
		RAB7A
		PRKDC
		MBOAT7
		SLC25A1
		NAP1L1
		SLC25A17
		TMEM223
		COX4I1
		SLC25A5
		MYO1C
		WLS
		RPL15
		PCID2
		RPS27
		PTGES2
